# Mapping Cellular Interactions from Spatially Resolved Transcriptomics Data

**DOI:** 10.1101/2023.09.18.558298

**Authors:** James Zhu, Yunguan Wang, Woo Yong Chang, Alicia Malewska, Fabiana Napolitano, Jeffrey C. Gahan, Nisha Unni, Min Zhao, Rongqing Yuan, Fangjiang Wu, Lauren Yue, Lei Guo, Zhuo Zhao, Danny Z. Chen, Raquibul Hannan, Siyuan Zhang, Guanghua Xiao, Ping Mu, Ariella B. Hanker, Douglas Strand, Carlos L. Arteaga, Neil Desai, Xinlei Wang, Yang Xie, Tao Wang

**Affiliations:** Quantitative Biomedical Research Center, Peter O’Donnell Jr. School of Public Health, University of Texas Southwestern Medical Center, Dallas, TX, 75390, USA; Division of Pediatric Gastroenterology, Hepatology and Nutrition, Cincinnati Children’s Hospital Medical Center, Cincinnati, OH, 45229, USA; Department of Pediatrics, University of Cincinnati, OH, 45221, USA; Department of Urology, University of Texas Southwestern Medical Center, Dallas, TX, 75390, USA; Harold C. Simmons Comprehensive Cancer Center, University of Texas Southwestern Medical Center, Dallas, TX, 75390, USA; Department of Internal Medicine, University of Texas Southwestern Medical Center, Dallas, TX, 75390, USA; Department of Pathology, University of Texas Southwestern Medical Center, Dallas, TX, 75390, USA; Department of Computer Science and Engineering, University of Notre Dame, Notre Dame, IN, 46556, USA; Department of Radiation Oncology, University of Texas Southwestern Medical Center, Dallas, TX, 75390, USA; Department of Bioinformatics, University of Texas Southwestern Medical Center, Dallas, TX, 75390, USA; Department of Molecular Biology, UT Southwestern Medical Center, Dallas, TX, 75390, USA; Hamon Center for Regenerative Science and Medicine, UT Southwestern Medical Center, Dallas, TX, 75390, USA; Department of Mathematics, University of Texas at Arlington, Arlington, TX, 76019, USA; Center for Data Science Research and Education, College of Science, University of Texas at Arlington, Arlington, TX, 76019, USA

**Keywords:** spatially resolved transcriptomics, cellular interaction, spacia, MERSCOPE, GeoMX

## Abstract

Cell-cell communication (CCC) is essential to how life forms and functions. However, accurate, high-throughput mapping of how expression of all genes in one cell affects expression of all genes in another cell is made possible only recently, through the introduction of spatially resolved transcriptomics technologies (SRTs), especially those that achieve single cell resolution. However, significant challenges remain to analyze such highly complex data properly. Here, we introduce a Bayesian multi-instance learning framework, spacia, to detect CCCs from data generated by SRTs, by uniquely exploiting their spatial modality. We highlight spacia’s power to overcome fundamental limitations of popular analytical tools for inference of CCCs, including losing single-cell resolution, limited to ligand-receptor relationships and prior interaction databases, high false positive rates, and most importantly the lack of consideration of the multiple-sender-to-one-receiver paradigm. We evaluated the fitness of spacia for all three commercialized single cell resolution ST technologies: MERSCOPE/Vizgen, CosMx/Nanostring, and Xenium/10X. Spacia unveiled how endothelial cells, fibroblasts and B cells in the tumor microenvironment contribute to Epithelial-Mesenchymal Transition and lineage plasticity in prostate cancer cells. We deployed spacia in a set of pan-cancer datasets and showed that B cells also participate in *PDL1*/*PD1* signaling in tumors. We demonstrated that a CD8^+^ T cell/*PDL1* effectiveness signature derived from spacia analyses is associated with patient survival and response to immune checkpoint inhibitor treatments in 3,354 patients. We revealed differential spatial interaction patterns between γδ T cells and liver hepatocytes in healthy and cancerous contexts. Overall, spacia represents a notable step in advancing quantitative theories of cellular communications.
