## Supplemental Table 1 for "Mapping Cellular Interactions from Spatially Resolved Transcriptomics Data"

### Sheet: Sheet1
Software Name	Spacia	RNA-Magnet	CLARIFY	DeepLinc	GCNG	SpatialDM	SpaCI	SPROUT	SpaTalk	CCPLS	Giotto	MESSI	SpaCET	STcomm	NCEM	CellChat	NICHES	CellPhoneDB	COMMOT	HoloNet	Scriabin	SPRUCE	NicheNet	NATMI	SingleCellSignalR
DOI		https://doi.org/10.1038/s41556-019-0439-6	https://doi.org/10.1093/bioinformatics/btad269	https://doi.org/10.1186/s13059-022-02692-0	https://doi.org/10.1186/s13059-020-02214-w	https://doi.org/10.1038/s41467-023-39608-w	https://doi.org/10.1093/bib/bbac563	https://doi.org/10.1093/nargab/lqac069	https://doi.org/10.1038/s41467-022-32111-8	https://doi.org/10.1093/bioinformatics/btac599	https://doi.org/10.1186/s13059-021-02286-2	https://doi.org/10.1093/bioinformatics/btaa769	https://doi.org/10.1038/s41467-023-36062-6	https://doi.org/10.1038/s41467-023-40155-7	https://doi.org/10.1038/s41587-022-01467-z	https://doi.org/10.1038/s41467-021-21246-9	https://doi.org/10.1093/bioinformatics/btac775	https://doi.org/10.1038/s41596-020-0292-x	https://doi.org/10.1038/s41592-022-01728-4	https://doi.org/10.1093/bib/bbad359	https://doi.org/10.1038/s41587-023-01782-z	https://doi.org/10.1016/j.isci.2023.106025	https://doi.org/10.1038/s41592-019-0667-5	https://doi.org/10.1038/s41467-020-18873-z	https://doi.org/10.1093/nar/gkaa183
Year	2024	2019	2023	2022	2020	2023	2023	2022	2022	2022	2021	2021	2023	2023	2023	2021	2023	2020	2023	2023	2023	2023	2019	2020	2020
Scope of Work	CCC on SRT	Prediction of Co-localization, CCC on scRNAseq	Gene Regulatory Network on SRT	De Novo Reconstruction of CCC on SRT	Gene to gene interaction on SRT	Ligand-Receptor Interaction on SRT	Ligand-Receptor Interaction on SRT	Deconvolution of spot based SRT and CCC on SRT	Deconvolution of spot based & single cell resolution SRT and CCC on SRT	Highly variable gene cluster interaction between cell types on SRT	Spatial analysis and visualization including coexpression patterns of LR pairs in proximity	Predicts expression of gene in specific subgroup of cells using SRT data	Deconvolution of spot based SRT and Ligand-Receptor co-expression on SRT	Deconvolution of spot based SRT guidede by scRNAseq and Ligand-Receptor co-expression on SRT	Gene to cell type or cell type to cell type CCC on SRT	Cell type to Cell type CCC on scRNAseq	Ligand-Receptor Interaction on SRT	Ligand-Receptor Interaction on scRNAseq	Ligand-Receptor Interaction on SRT	Ligand-Receptor Interaction on spot based SRT	Ligand-Receptor Interaction on scRNAseq	Ligand-Receptor Interaction on scRNAseq	Ligand to downstream target gene Interaction on scRNAseq	Ligand-Receptor Interaction on scRNAseq	Novel database and score for CCC detection
Primary Purpose for CCC Detection	Y	Y	Y	Y	Y	Y	Y	N	Y	Y	Y	N	Y	Y	Y	Y	Y	Y	Y	Y	Y	Y	Y	Y	N
Designed for ST Data	Y	N	Y	Y	Y	Y	Y	Y	Y	Y	Y	Y	Y	Y	Y	N	Y	N	Y	Y	N	N	N	N	N
Gene to Gene Interaction	Y	Y	Y	Y	Y	Y	Y	Y	Y	N	Y	N	Y	Y	N	N	Y	Y	Y	Y	Y	Y	Y	Y	Y
Determine individual interaction strengths between single cells (or sequencing units)	Y	N	Y	Y	N	N	N	N	Y	N	N	N	N	N	N	N	Y	N	N	Y	Y	Y	Y	N	N
No aggregation of single cell expression by cell type or spatial proximity before model inference	Y	Y	Y	Y	Y	Y	Y	N	Y	N	N	N	N	N	N	N	Y	N	Y	N	Y	Y	Y	N	N
Outputs Interaction Strengths	Y	Y	N	N	N	N	Y	N	N	Y	Y	Y	N	N	Y	N	Y	N	Y	Y	Y	N	N	Y	Y
Limited to Prior Interaction Databases	N	Y	N	N	Y	Y	Y	Y	Y	N	Y	N	Y	Y	N	Y	Y	Y	Y	Y	Y	Y	Y	N	Y
Limited to Ligand-receptor Interactions	N	Y	Y	N	Y	Y	Y	Y	N	N	Y	Y	Y	Y	N	Y	Y	Y	Y	N	Y	Y	N	Y	Y
Capable of Statistical Inference of the Interactions	Y	N	N	N	N	Y	N	N	Y	Y	Y	Y	Y	Y	Y	Y	N	Y	N	N	N	N	N	N	Y
Explicit Inference of Multiple Sender to One Receiver Relationship	Y	N	N	N	N	N	N	N	N	N	N	Y	N	N	N	N	N	N	Y	N	N	N	N	N	N
Tested on SC Resolution Spatial Transcriptomics	Y	N	Y	Y	Y	Y	Y	Y	Y	Y	Y	Y	N	N	Y	N	N	N	Y	N	N	N	N	N	N
Tested on MERSCOPE (commercialized single cell resolution SRT)	Y	N	Y	Y	Y	N	N	N	Y	N	N	N	N	N	Y	N	N	N	N	N	N	N	N	N	N
Tested on CosMX (commercialized single cell resolution SRT)	Y	N	N	N	N	N	Y	N	N	N	N	N	N	N	N	N	N	N	N	N	N	N	N	N	N
Tested on Xenium (commercialized single cell resolution SRT)	Y	N	N	N	N	N	N	N	N	N	N	N	N	N	N	N	N	N	N	N	N	N	N	N	N
Tested on Diverse (>5) Biological Conditions	Y	N	N	N	N	N	N	N	Y	N	N	N	Y	N	Y	N	N	N	Y	N	N	N	N	N	Y
Tested on Simulated SRT Data	Y	N	Y	Y	Y	Y	Y	Y	Y	Y	Y	N	Y	N	Y	N	Y	N	Y	Y	N	N	N	N	N
Software Documentation Quality	High	Medium	High	Low	Medium	High	High	High	High	High	High	High	High	Medium	Low (And we tried to contact authors for usage issues, no response)	High	High	High	High	High	Medium	Low	High	High	High
Total # of advantage points (red highlights)	17	4	10	10	7	8	9	5	12	9	8	7	7	4	10	3	8	4	10	7	5	4	6	5	5
>1TB Memory When Applied on Single Cell Resolution SRT	N	N/A	N/A	N/A	N/A	Y	N/A	N/A	Y	N/A	N/A	N/A	N/A	N/A	N/A	N	N/A	N	Y	N/A	N/A	N/A	N/A	N/A	N/A
