## Supplemental Table 2 for "Mapping Cellular Interactions from Spatially Resolved Transcriptomics Data"

### Sheet: Fibroblasts - JAK1
GO term	Description	P-value	FDR q-value	Enrichment (N, B, n, b)	Genes
GO:0097435	supramolecular fiber organization	6.02e-09	4.22e-05	4.39 (500,19,96,16)	[+] Show genes
GO:0009653	anatomical structure morphogenesis	9.78e-09	3.43e-05	2.07 (500,117,101,49)	[+] Show genes
GO:0071840	cellular component organization or biogenesis	1.52e-08	3.55e-05	1.50 (500,221,140,93)	[+] Show genes
GO:0016043	cellular component organization	1.52e-08	2.66e-05	1.50 (500,221,140,93)	[+] Show genes
GO:0030198	extracellular matrix organization	4.8e-08	6.72e-05	4.31 (500,58,36,18)	[+] Show genes
GO:0043062	extracellular structure organization	9.63e-08	0.000112	4.17 (500,60,36,18)	[+] Show genes
GO:0048513	animal organ development	1.35e-07	0.000135	1.75 (500,120,145,61)	[+] Show genes
GO:0090092	regulation of transmembrane receptor protein serine/threonine kinase signaling pathway	1.47e-07	0.000129	4.07 (500,19,97,15)	[+] Show genes
GO:0017015	regulation of transforming growth factor beta receptor signaling pathway	4.76e-07	0.000371	3.79 (500,12,132,12)	[+] Show genes
GO:0043933	protein-containing complex subunit organization	7.12e-07	0.000499	2.11 (500,63,139,37)	[+] Show genes
GO:0009887	animal organ morphogenesis	9.71e-07	0.000618	2.44 (500,62,99,30)	[+] Show genes
GO:0048856	anatomical structure development	2.08e-06	0.00121	1.47 (500,200,145,85)	[+] Show genes
GO:0060071	Wnt signaling pathway, planar cell polarity pathway	2.25e-06	0.00121	26.32 (500,4,19,4)	[+] Show genes
GO:0035567	non-canonical Wnt signaling pathway	2.95e-06	0.00148	18.80 (500,7,19,5)	[+] Show genes
GO:0048762	mesenchymal cell differentiation	3.44e-06	0.00161	4.22 (500,20,77,13)	[+] Show genes
GO:1903844	regulation of cellular response to transforming growth factor beta stimulus	3.5e-06	0.00153	4.36 (500,13,97,11)	[+] Show genes
GO:0062009	secondary palate development	8.85e-06	0.00365	4.95 (500,8,101,8)	[+] Show genes
GO:0044237	cellular metabolic process	1.42e-05	0.00551	1.28 (500,221,227,128)	[+] Show genes
GO:0090175	regulation of establishment of planar polarity	1.81e-05	0.00666	21.05 (500,5,19,4)	[+] Show genes
GO:0080090	regulation of primary metabolic process	1.81e-05	0.00634	1.22 (500,299,200,146)	[+] Show genes
GO:0008152	metabolic process	2.42e-05	0.00807	1.30 (500,250,174,113)	[+] Show genes
GO:0010717	regulation of epithelial to mesenchymal transition	2.61e-05	0.00832	3.22 (500,24,97,15)	[+] Show genes
GO:1905114	cell surface receptor signaling pathway involved in cell-cell signaling	2.63e-05	0.00799	3.17 (500,23,103,15)	[+] Show genes
GO:0030512	negative regulation of transforming growth factor beta receptor signaling pathway	2.67e-05	0.0078	3.79 (500,9,132,9)	[+] Show genes
GO:0051641	cellular localization	3.6e-05	0.0101	1.44 (500,61,302,53)	[+] Show genes
GO:0016055	Wnt signaling pathway	4.09e-05	0.011	3.24 (500,21,103,14)	[+] Show genes
GO:0031323	regulation of cellular metabolic process	4.92e-05	0.0128	1.21 (500,302,200,146)	[+] Show genes
GO:0006807	nitrogen compound metabolic process	5.24e-05	0.0131	1.28 (500,227,205,119)	[+] Show genes
GO:0030199	collagen fibril organization	5.66e-05	0.0137	4.63 (500,9,96,8)	[+] Show genes
GO:0090101	negative regulation of transmembrane receptor protein serine/threonine kinase signaling pathway	5.85e-05	0.0137	3.97 (500,13,97,10)	[+] Show genes
GO:0019222	regulation of metabolic process	5.9e-05	0.0133	1.19 (500,316,200,151)	[+] Show genes
GO:0005975	carbohydrate metabolic process	6.35e-05	0.0139	2.36 (500,16,199,15)	[+] Show genes
GO:0030509	BMP signaling pathway	6.57e-05	0.014	4.54 (500,9,98,8)	[+] Show genes
GO:0044238	primary metabolic process	6.64e-05	0.0137	1.25 (500,227,227,129)	[+] Show genes
GO:0009894	regulation of catabolic process	6.78e-05	0.0136	1.56 (500,62,243,47)	[+] Show genes
GO:2000112	regulation of cellular macromolecule biosynthetic process	7.21e-05	0.014	1.32 (500,195,200,103)	[+] Show genes
GO:0090287	regulation of cellular response to growth factor stimulus	7.66e-05	0.0145	3.00 (500,31,86,16)	[+] Show genes
GO:0001837	epithelial to mesenchymal transition	7.67e-05	0.0141	3.97 (500,18,77,11)	[+] Show genes
GO:0051171	regulation of nitrogen compound metabolic process	9.67e-05	0.0174	1.21 (500,296,200,143)	[+] Show genes
GO:0048869	cellular developmental process	9.67e-05	0.0169	2.06 (500,199,28,23)	[+] Show genes
GO:0035239	tube morphogenesis	0.000113	0.0192	2.26 (500,47,113,24)	[+] Show genes
GO:0006996	organelle organization	0.000129	0.0215	1.33 (500,78,323,67)	[+] Show genes
GO:0043170	macromolecule metabolic process	0.000131	0.0214	1.31 (500,224,174,102)	[+] Show genes
GO:0048598	embryonic morphogenesis	0.000133	0.0212	2.42 (500,41,106,21)	[+] Show genes
GO:0009725	response to hormone	0.000146	0.0227	1.67 (500,72,179,43)	[+] Show genes
GO:0070647	protein modification by small protein conjugation or removal	0.000172	0.0261	2.47 (500,21,154,16)	[+] Show genes
GO:0032502	developmental process	0.000175	0.026	1.32 (500,286,113,85)	[+] Show genes
GO:0010556	regulation of macromolecule biosynthetic process	0.000183	0.0267	1.30 (500,200,200,104)	[+] Show genes
GO:0010712	regulation of collagen metabolic process	0.000184	0.0263	7.50 (500,10,40,6)	[+] Show genes
GO:0060389	pathway-restricted SMAD protein phosphorylation	0.000191	0.0268	6.49 (500,5,77,5)	[+] Show genes
GO:0060070	canonical Wnt signaling pathway	0.000209	0.0287	10.96 (500,12,19,5)	[+] Show genes
GO:0071704	organic substance metabolic process	0.00021	0.0283	1.22 (500,241,227,134)	[+] Show genes
GO:0048732	gland development	0.000217	0.0286	1.94 (500,41,170,27)	[+] Show genes
GO:1903845	negative regulation of cellular response to transforming growth factor beta stimulus	0.000231	0.03	3.41 (500,10,132,9)	[+] Show genes
GO:0051239	regulation of multicellular organismal process	0.000232	0.0295	1.23 (500,267,195,128)	[+] Show genes
GO:0031326	regulation of cellular biosynthetic process	0.000235	0.0294	1.29 (500,208,200,107)	[+] Show genes
GO:0009952	anterior/posterior pattern specification	0.000258	0.0317	3.36 (500,10,134,9)	[+] Show genes
GO:0090100	positive regulation of transmembrane receptor protein serine/threonine kinase signaling pathway	0.000276	0.0333	4.12 (500,10,97,8)	[+] Show genes
GO:0045595	regulation of cell differentiation	0.000281	0.0333	1.51 (500,175,112,59)	[+] Show genes
GO:0009889	regulation of biosynthetic process	0.000285	0.0333	1.28 (500,211,200,108)	[+] Show genes
GO:0010710	regulation of collagen catabolic process	0.000295	0.0339	17.86 (500,3,28,3)	[+] Show genes
GO:0060021	roof of mouth development	0.000365	0.0412	3.24 (500,16,106,11)	[+] Show genes
GO:1905330	regulation of morphogenesis of an epithelium	0.000369	0.0411	7.89 (500,20,19,6)	[+] Show genes
GO:0009719	response to endogenous stimulus	0.000372	0.0407	1.59 (500,106,145,49)	[+] Show genes
GO:0010468	regulation of gene expression	0.000385	0.0415	1.26 (500,229,200,115)	[+] Show genes
GO:0060828	regulation of canonical Wnt signaling pathway	0.000403	0.0427	2.63 (500,29,105,16)	[+] Show genes
GO:0032102	negative regulation of response to external stimulus	0.000413	0.0431	4.69 (500,48,20,9)	[+] Show genes
GO:0001569	branching involved in blood vessel morphogenesis	0.000421	0.0433	27.78 (500,9,6,3)	[+] Show genes
GO:0048514	blood vessel morphogenesis	0.00043	0.0436	3.51 (500,15,95,10)	[+] Show genes
GO:1901564	organonitrogen compound metabolic process	0.000435	0.0436	1.28 (500,203,202,105)	[+] Show genes
GO:0046483	heterocycle metabolic process	0.000446	0.044	1.57 (500,63,218,43)	[+] Show genes
GO:0010718	positive regulation of epithelial to mesenchymal transition	0.000483	0.047	3.09 (500,20,97,12)	[+] Show genes
GO:0031032	actomyosin structure organization	0.000487	0.0467	10.00 (500,5,40,4)	[+] Show genes
GO:0019219	regulation of nucleobase-containing compound metabolic process	0.000496	0.0469	1.28 (500,203,200,104)	[+] Show genes
GO:0022607	cellular component assembly	0.000498	0.0465	1.80 (500,81,120,35)	[+] Show genes
GO:0010714	positive regulation of collagen metabolic process	0.000501	0.0462	10.00 (500,5,40,4)	[+] Show genes
GO:0010927	cellular component assembly involved in morphogenesis	0.000501	0.0456	10.00 (500,5,40,4)	[+] Show genes
GO:0051270	regulation of cellular component movement	0.000525	0.0471	1.67 (500,155,79,41)	[+] Show genes
GO:0090304	nucleic acid metabolic process	0.000537	0.0476	1.62 (500,53,215,37)	[+] Show genes
GO:1901360	organic cyclic compound metabolic process	0.00054	0.0472	1.51 (500,71,224,48)	[+] Show genes
GO:0085029	extracellular matrix assembly	0.000541	0.0467	13.89 (500,3,36,3)	[+] Show genes
GO:0065003	protein-containing complex assembly	0.000563	0.0481	1.94 (500,50,139,27)	[+] Show genes
GO:0006357	regulation of transcription by RNA polymerase II	0.000579	0.0489	1.34 (500,142,215,82)	[+] Show genes
GO:1901575	organic substance catabolic process	0.000596	0.0497	1.38 (500,40,345,38)	[+] Show genes
GO:0080135	regulation of cellular response to stress	0.000639	0.0527	1.70 (500,61,174,36)	[+] Show genes
GO:0030334	regulation of cell migration	0.000668	0.0544	1.71 (500,146,76,38)	[+] Show genes
GO:0044260	cellular macromolecule metabolic process	0.00067	0.054	1.33 (500,189,173,87)	[+] Show genes
GO:0050793	regulation of developmental process	0.000683	0.0543	1.37 (500,235,112,72)	[+] Show genes
GO:0010812	negative regulation of cell-substrate adhesion	0.000692	0.0545	4.82 (500,11,66,7)	[+] Show genes
GO:2000145	regulation of cell motility	0.000693	0.0539	1.69 (500,152,76,39)	[+] Show genes
GO:0006139	nucleobase-containing compound metabolic process	0.000748	0.0576	1.55 (500,62,218,42)	[+] Show genes
GO:0090288	negative regulation of cellular response to growth factor stimulus	0.00077	0.0586	1.95 (500,19,230,17)	[+] Show genes
GO:0030239	myofibril assembly	0.000775	0.0584	12.50 (500,3,40,3)	[+] Show genes
GO:0055003	cardiac myofibril assembly	0.000775	0.0578	12.50 (500,3,40,3)	[+] Show genes
GO:0030182	neuron differentiation	0.000784	0.0578	2.23 (500,21,171,16)	[+] Show genes
GO:0030111	regulation of Wnt signaling pathway	0.00079	0.0576	2.38 (500,36,105,18)	[+] Show genes
GO:0016202	regulation of striated muscle tissue development	0.000806	0.0582	2.97 (500,20,101,12)	[+] Show genes
GO:0048634	regulation of muscle organ development	0.000806	0.0576	2.97 (500,20,101,12)	[+] Show genes
GO:0040013	negative regulation of locomotion	0.000818	0.0579	2.29 (500,37,112,19)	[+] Show genes
GO:0051271	negative regulation of cellular component movement	0.000818	0.0573	2.29 (500,37,112,19)	[+] Show genes
GO:0043523	regulation of neuron apoptotic process	0.000824	0.0571	1.96 (500,32,175,22)	[+] Show genes
GO:0010862	positive regulation of pathway-restricted SMAD protein phosphorylation	0.000856	0.0588	5.15 (500,5,97,5)	[+] Show genes
GO:0008286	insulin receptor signaling pathway	0.000857	0.0582	2.89 (500,8,173,8)	[+] Show genes
GO:0072091	regulation of stem cell proliferation	0.000871	0.0587	1.70 (500,17,294,17)	[+] Show genes
GO:0006725	cellular aromatic compound metabolic process	0.000875	0.0583	1.53 (500,66,218,44)	[+] Show genes
GO:0007178	transmembrane receptor protein serine/threonine kinase signaling pathway	0.000882	0.0583	3.12 (500,18,98,11)	[+] Show genes
GO:0007600	sensory perception	0.000898	0.0588	12.99 (500,14,11,4)	[+] Show genes
GO:0033554	cellular response to stress	0.00092	0.0597	1.43 (500,96,215,59)	[+] Show genes

### Sheet: Endothelial_Cells - JAK1
GO term	Description	P-value	FDR q-value	Enrichment (N, B, n, b)	Genes
GO:0009653	anatomical structure morphogenesis	6.55e-09	4.59e-05	1.63 (500,117,202,77)	[+] Show genes
GO:0048856	anatomical structure development	2.28e-08	8e-05	1.42 (500,200,195,111)	[+] Show genes
GO:0009887	animal organ morphogenesis	3.79e-08	8.85e-05	1.88 (500,62,202,47)	[+] Show genes
GO:0010594	regulation of endothelial cell migration	3.23e-06	0.00566	3.38 (500,37,72,18)	[+] Show genes
GO:0044237	cellular metabolic process	4.22e-06	0.00592	1.26 (500,221,251,140)	[+] Show genes
GO:0048513	animal organ development	5.2e-06	0.00607	1.52 (500,120,194,71)	[+] Show genes
GO:0010718	positive regulation of epithelial to mesenchymal transition	5.8e-06	0.0058	5.19 (500,20,53,11)	[+] Show genes
GO:2000145	regulation of cell motility	6.11e-06	0.00535	1.40 (500,152,219,93)	[+] Show genes
GO:0010632	regulation of epithelial cell migration	8.05e-06	0.00627	2.66 (500,47,92,23)	[+] Show genes
GO:0051270	regulation of cellular component movement	9.49e-06	0.00664	1.38 (500,155,219,94)	[+] Show genes
GO:0030334	regulation of cell migration	1.75e-05	0.0112	1.39 (500,146,219,89)	[+] Show genes
GO:0050680	negative regulation of epithelial cell proliferation	1.81e-05	0.0106	2.17 (500,24,202,21)	[+] Show genes
GO:0071840	cellular component organization or biogenesis	2.03e-05	0.0109	1.31 (500,221,193,112)	[+] Show genes
GO:0016043	cellular component organization	2.03e-05	0.0101	1.31 (500,221,193,112)	[+] Show genes
GO:0040012	regulation of locomotion	2.55e-05	0.0119	1.37 (500,155,219,93)	[+] Show genes
GO:0003179	heart valve morphogenesis	2.76e-05	0.0121	5.17 (500,13,67,9)	[+] Show genes
GO:0001569	branching involved in blood vessel morphogenesis	2.87e-05	0.0118	6.82 (500,9,57,7)	[+] Show genes
GO:0001837	epithelial to mesenchymal transition	3.17e-05	0.0123	2.74 (500,18,152,15)	[+] Show genes
GO:0009966	regulation of signal transduction	4.12e-05	0.0152	1.25 (500,248,209,130)	[+] Show genes
GO:0048762	mesenchymal cell differentiation	4.37e-05	0.0153	2.63 (500,20,152,16)	[+] Show genes
GO:0010717	regulation of epithelial to mesenchymal transition	4.79e-05	0.016	4.03 (500,24,62,12)	[+] Show genes
GO:0008152	metabolic process	4.95e-05	0.0157	1.21 (500,250,251,152)	[+] Show genes
GO:0006464	cellular protein modification process	5.37e-05	0.0164	1.45 (500,151,171,75)	[+] Show genes
GO:0036211	protein modification process	5.37e-05	0.0157	1.45 (500,151,171,75)	[+] Show genes
GO:0043412	macromolecule modification	6.08e-05	0.017	1.44 (500,154,171,76)	[+] Show genes
GO:0044267	cellular protein metabolic process	6.48e-05	0.0175	1.23 (500,155,320,122)	[+] Show genes
GO:0003198	epithelial to mesenchymal transition involved in endocardial cushion formation	8.7e-05	0.0226	11.63 (500,4,43,4)	[+] Show genes
GO:0010595	positive regulation of endothelial cell migration	8.76e-05	0.0219	3.35 (500,29,72,14)	[+] Show genes
GO:0070647	protein modification by small protein conjugation or removal	9.19e-05	0.0222	2.38 (500,21,170,17)	[+] Show genes
GO:0006807	nitrogen compound metabolic process	9.93e-05	0.0232	1.18 (500,227,302,162)	[+] Show genes
GO:0048514	blood vessel morphogenesis	0.000101	0.0228	4.07 (500,15,82,10)	[+] Show genes
GO:0071704	organic substance metabolic process	0.000113	0.0247	1.21 (500,241,250,146)	[+] Show genes
GO:0072132	mesenchyme morphogenesis	0.000118	0.0251	7.08 (500,8,53,6)	[+] Show genes
GO:0010634	positive regulation of epithelial cell migration	0.000124	0.0255	3.00 (500,37,72,16)	[+] Show genes
GO:0044260	cellular macromolecule metabolic process	0.00013	0.0261	1.27 (500,189,242,116)	[+] Show genes
GO:0035239	tube morphogenesis	0.000138	0.0269	2.56 (500,47,83,20)	[+] Show genes
GO:0010646	regulation of cell communication	0.000146	0.0276	1.23 (500,254,209,131)	[+] Show genes
GO:0023051	regulation of signaling	0.000146	0.0268	1.23 (500,254,209,131)	[+] Show genes
GO:0032869	cellular response to insulin stimulus	0.000149	0.0268	2.84 (500,10,176,10)	[+] Show genes
GO:0050678	regulation of epithelial cell proliferation	0.000152	0.0267	1.61 (500,69,202,45)	[+] Show genes
GO:0060312	regulation of blood vessel remodeling	0.000155	0.0264	21.74 (500,3,23,3)	[+] Show genes
GO:0016310	phosphorylation	0.000155	0.0259	1.33 (500,116,268,83)	[+] Show genes
GO:0043535	regulation of blood vessel endothelial cell migration	0.000191	0.0312	2.60 (500,24,128,16)	[+] Show genes
GO:0022607	cellular component assembly	0.000204	0.0324	1.58 (500,81,192,49)	[+] Show genes
GO:0040008	regulation of growth	0.000212	0.0331	1.69 (500,51,209,36)	[+] Show genes
GO:0006796	phosphate-containing compound metabolic process	0.00023	0.0351	1.31 (500,125,268,88)	[+] Show genes
GO:0006793	phosphorus metabolic process	0.00023	0.0343	1.31 (500,125,268,88)	[+] Show genes
GO:0007165	signal transduction	0.000242	0.0352	1.15 (500,370,190,161)	[+] Show genes
GO:0050793	regulation of developmental process	0.000257	0.0368	1.31 (500,235,156,96)	[+] Show genes
GO:0008593	regulation of Notch signaling pathway	0.000278	0.039	3.09 (500,14,127,11)	[+] Show genes
GO:0043434	response to peptide hormone	0.000279	0.0383	1.98 (500,34,178,24)	[+] Show genes
GO:0003180	aortic valve morphogenesis	0.000282	0.038	5.22 (500,10,67,7)	[+] Show genes
GO:0003203	endocardial cushion morphogenesis	0.000284	0.0376	8.31 (500,7,43,5)	[+] Show genes
GO:0060317	cardiac epithelial to mesenchymal transition	0.000284	0.0369	8.31 (500,7,43,5)	[+] Show genes
GO:0110111	negative regulation of animal organ morphogenesis	0.000291	0.0371	3.31 (500,8,151,8)	[+] Show genes
GO:0080090	regulation of primary metabolic process	0.000304	0.038	1.19 (500,299,202,144)	[+] Show genes
GO:0061311	cell surface receptor signaling pathway involved in heart development	0.000315	0.0387	8.12 (500,7,44,5)	[+] Show genes
GO:0031323	regulation of cellular metabolic process	0.000344	0.0415	1.19 (500,302,202,145)	[+] Show genes
GO:0010810	regulation of cell-substrate adhesion	0.000367	0.0435	2.35 (500,28,137,18)	[+] Show genes
GO:0060411	cardiac septum morphogenesis	0.000382	0.0446	2.66 (500,12,172,11)	[+] Show genes
GO:0071375	cellular response to peptide hormone stimulus	0.000392	0.0449	2.46 (500,15,176,13)	[+] Show genes
GO:0002483	antigen processing and presentation of endogenous peptide antigen	0.000398	0.045	5.29 (500,7,81,6)	[+] Show genes
GO:0006468	protein phosphorylation	0.000399	0.0444	1.33 (500,111,268,79)	[+] Show genes
GO:0010604	positive regulation of macromolecule metabolic process	0.000408	0.0446	1.22 (500,259,202,128)	[+] Show genes
GO:0051173	positive regulation of nitrogen compound metabolic process	0.000409	0.0441	1.23 (500,254,202,126)	[+] Show genes
GO:0009888	tissue development	0.00042	0.0446	1.98 (500,58,122,28)	[+] Show genes
GO:0035556	intracellular signal transduction	0.000424	0.0443	1.35 (500,166,190,85)	[+] Show genes
GO:0019222	regulation of metabolic process	0.000428	0.0441	1.17 (500,316,202,150)	[+] Show genes
GO:2001212	regulation of vasculogenesis	0.000441	0.0447	45.45 (500,2,11,2)	[+] Show genes
GO:2001214	positive regulation of vasculogenesis	0.000441	0.0441	45.45 (500,2,11,2)	[+] Show genes
GO:0006996	organelle organization	0.000457	0.0451	1.56 (500,78,193,47)	[+] Show genes
GO:0060255	regulation of macromolecule metabolic process	0.000458	0.0445	1.19 (500,304,195,141)	[+] Show genes
GO:0018193	peptidyl-amino acid modification	0.000486	0.0466	1.35 (500,64,318,55)	[+] Show genes
GO:0044238	primary metabolic process	0.00049	0.0464	1.21 (500,227,250,137)	[+] Show genes
GO:0009891	positive regulation of biosynthetic process	0.000504	0.0471	1.34 (500,157,202,85)	[+] Show genes
GO:0044093	positive regulation of molecular function	0.000508	0.0468	1.39 (500,173,156,75)	[+] Show genes
GO:0010557	positive regulation of macromolecule biosynthetic process	0.000514	0.0468	1.35 (500,148,202,81)	[+] Show genes
GO:1902531	regulation of intracellular signal transduction	0.000522	0.0469	1.29 (500,188,206,100)	[+] Show genes
GO:1901652	response to peptide	0.000527	0.0468	1.90 (500,50,147,28)	[+] Show genes
GO:1901564	organonitrogen compound metabolic process	0.000553	0.0484	1.18 (500,203,302,145)	[+] Show genes
GO:0007166	cell surface receptor signaling pathway	0.000555	0.048	1.31 (500,300,97,76)	[+] Show genes
GO:0065009	regulation of molecular function	0.00057	0.0486	1.32 (500,216,156,89)	[+] Show genes
GO:0009889	regulation of biosynthetic process	0.000575	0.0485	1.27 (500,211,202,108)	[+] Show genes
GO:0009719	response to endogenous stimulus	0.000606	0.0505	1.46 (500,106,190,59)	[+] Show genes
GO:0060333	interferon-gamma-mediated signaling pathway	0.000629	0.0518	2.78 (500,20,117,13)	[+] Show genes
GO:0006357	regulation of transcription by RNA polymerase II	0.000633	0.0515	1.37 (500,142,195,76)	[+] Show genes
GO:0032502	developmental process	0.000649	0.0522	1.24 (500,286,157,111)	[+] Show genes
GO:0045944	positive regulation of transcription by RNA polymerase II	0.000684	0.0544	1.43 (500,107,202,62)	[+] Show genes
GO:0043170	macromolecule metabolic process	0.000707	0.0556	1.21 (500,224,250,135)	[+] Show genes
GO:0030855	epithelial cell differentiation	0.000714	0.0555	2.00 (500,24,198,19)	[+] Show genes
GO:1901699	cellular response to nitrogen compound	0.00072	0.0554	1.44 (500,48,296,41)	[+] Show genes
GO:0048568	embryonic organ development	0.000761	0.0579	2.06 (500,23,190,18)	[+] Show genes
GO:0071417	cellular response to organonitrogen compound	0.000778	0.0586	1.46 (500,44,296,38)	[+] Show genes
GO:0048873	homeostasis of number of cells within a tissue	0.000799	0.0595	2.91 (500,8,172,8)	[+] Show genes
GO:0030278	regulation of ossification	0.000818	0.0603	1.83 (500,32,205,24)	[+] Show genes
GO:0030335	positive regulation of cell migration	0.000828	0.0604	1.36 (500,124,219,74)	[+] Show genes
GO:0031328	positive regulation of cellular biosynthetic process	0.000857	0.0619	1.33 (500,154,202,83)	[+] Show genes
GO:0032501	multicellular organismal process	0.000899	0.0642	1.27 (500,198,207,104)	[+] Show genes
GO:2000027	regulation of animal organ morphogenesis	0.00091	0.0644	1.88 (500,29,202,22)	[+] Show genes
GO:0031326	regulation of cellular biosynthetic process	0.000921	0.0645	1.23 (500,208,237,121)	[+] Show genes
GO:0010556	regulation of macromolecule biosynthetic process	0.000935	0.0648	1.23 (500,200,237,117)	[+] Show genes
GO:0071417	cellular response to organonitrogen compound	0.000998	0.0685	1.48 (500,44,284,37)	[+] Show genes

### Sheet: B_Cells - JAK1
GO term	Description	P-value	FDR q-value	Enrichment (N, B, n, b)	Genes
GO:0048468	cell development	0.000453	1	1.30 (500,49,368,47)	[+] Show genes
GO:0033500	carbohydrate homeostasis	0.000554	1	2.25 (500,14,206,13)	[+] Show genes
GO:0042593	glucose homeostasis	0.000554	1	2.25 (500,14,206,13)	[+] Show genes
GO:0006936	muscle contraction	0.000593	1	8.17 (500,9,34,5)	[+] Show genes
GO:0051607	defense response to virus	0.000701	0.982	3.85 (500,25,52,10)	[+] Show genes
GO:2000811	negative regulation of anoikis	0.000725	0.846	3.00 (500,10,150,9)	[+] Show genes
GO:0051282	regulation of sequestering of calcium ion	0.000847	0.848	5.34 (500,16,41,7)	[+] Show genes
GO:0016064	immunoglobulin mediated immune response	0.000944	0.826	47.62 (500,3,7,2)	[+] Show genes

### Sheet: NK_Cells - JAK1
GO term	Description	P-value	FDR q-value	Enrichment (N, B, n, b)	Genes
GO:0044238	primary metabolic process	1.87e-05	0.131	1.08 (500,227,446,219)	[+] Show genes
GO:0006807	nitrogen compound metabolic process	8.99e-05	0.315	1.08 (500,227,446,218)	[+] Show genes
GO:0043412	macromolecule modification	9.68e-05	0.226	1.16 (500,154,382,137)	[+] Show genes
GO:0006464	cellular protein modification process	0.000186	0.325	1.16 (500,151,382,134)	[+] Show genes
GO:0036211	protein modification process	0.000186	0.26	1.16 (500,151,382,134)	[+] Show genes
GO:0044267	cellular protein metabolic process	0.00024	0.28	1.16 (500,155,382,137)	[+] Show genes
GO:0007566	embryo implantation	0.000302	0.302	4.63 (500,6,108,6)	[+] Show genes
GO:0048856	anatomical structure development	0.000405	0.354	1.06 (500,200,464,197)	[+] Show genes
GO:0048513	animal organ development	0.000551	0.429	1.17 (500,120,383,108)	[+] Show genes
GO:0008284	positive regulation of cell proliferation	0.000693	0.485	1.14 (500,167,387,147)	[+] Show genes
GO:0002519	natural killer cell tolerance induction	0.000729	0.464	35.71 (500,2,14,2)	[+] Show genes
GO:2001188	regulation of T cell activation via T cell receptor contact with antigen bound to MHC molecule on antigen presenting cell	0.000729	0.426	35.71 (500,2,14,2)	[+] Show genes
GO:0019538	protein metabolic process	0.000796	0.429	1.08 (500,187,446,180)	[+] Show genes
GO:0048568	embryonic organ development	0.000831	0.416	1.61 (500,23,297,22)	[+] Show genes
GO:0044237	cellular metabolic process	0.000964	0.45	1.11 (500,221,393,192)	[+] Show genes
GO:0032663	regulation of interleukin-2 production	0.000876	0.102	23.44 (500,16,4,3)	[+] Show genes
GO:0019730	antimicrobial humoral response	0.000903	0.104	8.77 (500,15,19,5)	[+] Show genes
GO:0006952	defense response	0.000943	0.107	1.93 (500,157,43,26)	[+] Show genes

### Sheet: CD8+_T-Cells - JAK1
GO term	Description	P-value	FDR q-value	Enrichment (N, B, n, b)	Genes
GO:0043383	negative T cell selection	3.07e-05	0.215	9.26 (500,5,54,5)	[+] Show genes
GO:0045060	negative thymic T cell selection	3.07e-05	0.107	9.26 (500,5,54,5)	[+] Show genes
GO:0051668	localization within membrane	6.88e-05	0.161	31.25 (500,4,12,3)	[+] Show genes
GO:0061025	membrane fusion	0.000274	0.481	4.72 (500,6,106,6)	[+] Show genes
GO:0046649	lymphocyte activation	0.000332	0.465	1.95 (500,68,113,30)	[+] Show genes
GO:0051665	membrane raft localization	0.000441	0.515	45.45 (500,2,11,2)	[+] Show genes
GO:0060369	positive regulation of Fc receptor mediated stimulatory signaling pathway	0.000441	0.441	45.45 (500,2,11,2)	[+] Show genes
GO:0060368	regulation of Fc receptor mediated stimulatory signaling pathway	0.000441	0.386	45.45 (500,2,11,2)	[+] Show genes
GO:0031580	membrane raft distribution	0.000441	0.343	45.45 (500,2,11,2)	[+] Show genes
GO:0043368	positive T cell selection	0.000909	0.637	18.75 (500,5,16,3)	[+] Show genes
GO:0045059	positive thymic T cell selection	0.000909	0.579	18.75 (500,5,16,3)	[+] Show genes

### Sheet: Mast_Cells - JAK1
GO term	Description	P-value	FDR q-value	Enrichment (N, B, n, b)	Genes
GO:0035909	aorta morphogenesis	0.000155	1	21.74 (500,3,23,3)	[+] Show genes
GO:0048514	blood vessel morphogenesis	0.000591	1	3.90 (500,15,77,9)	[+] Show genes

### Sheet: Th_Cells - JAK1
GO term	Description	P-value	FDR q-value	Enrichment (N, B, n, b)	Genes
GO:1903037	regulation of leukocyte cell-cell adhesion	2.45e-07	0.00171	3.28 (500,78,43,22)	[+] Show genes
GO:1903039	positive regulation of leukocyte cell-cell adhesion	1.04e-06	0.00365	3.51 (500,66,41,19)	[+] Show genes
GO:0007159	leukocyte cell-cell adhesion	5.8e-06	0.0135	5.19 (500,20,53,11)	[+] Show genes
GO:0002376	immune system process	6.33e-06	0.0111	1.49 (500,271,77,62)	[+] Show genes
GO:0022409	positive regulation of cell-cell adhesion	6.82e-06	0.00955	3.17 (500,73,41,19)	[+] Show genes
GO:0022407	regulation of cell-cell adhesion	9.75e-06	0.0114	2.75 (500,93,43,22)	[+] Show genes
GO:0050863	regulation of T cell activation	1.03e-05	0.0103	3.11 (500,71,43,19)	[+] Show genes
GO:0002684	positive regulation of immune system process	1.11e-05	0.00969	2.01 (500,177,45,32)	[+] Show genes
GO:0002694	regulation of leukocyte activation	1.57e-05	0.0122	2.61 (500,98,45,23)	[+] Show genes
GO:0051249	regulation of lymphocyte activation	1.76e-05	0.0123	2.77 (500,88,43,21)	[+] Show genes
GO:0006955	immune response	1.95e-05	0.0124	1.46 (500,174,156,79)	[+] Show genes
GO:0051282	regulation of sequestering of calcium ion	2.2e-05	0.0128	11.72 (500,16,16,6)	[+] Show genes
GO:0007189	adenylate cyclase-activating G protein-coupled receptor signaling pathway	3.11e-05	0.0168	41.67 (500,4,9,3)	[+] Show genes
GO:0002250	adaptive immune response	4.97e-05	0.0248	2.31 (500,64,88,26)	[+] Show genes
GO:0045061	thymic T cell selection	7.18e-05	0.0335	11.57 (500,8,27,5)	[+] Show genes
GO:0002643	regulation of tolerance induction	8.01e-05	0.035	5.34 (500,8,82,7)	[+] Show genes
GO:0050865	regulation of cell activation	8.75e-05	0.0361	2.39 (500,107,45,23)	[+] Show genes
GO:0097530	granulocyte migration	9.98e-05	0.0388	1.43 (500,32,350,32)	[+] Show genes
GO:0002682	regulation of immune system process	0.000104	0.0381	1.72 (500,226,45,35)	[+] Show genes
GO:0019935	cyclic-nucleotide-mediated signaling	0.000109	0.0381	33.33 (500,5,9,3)	[+] Show genes
GO:0019933	cAMP-mediated signaling	0.000109	0.0363	33.33 (500,5,9,3)	[+] Show genes
GO:0045785	positive regulation of cell adhesion	0.000112	0.0358	2.59 (500,94,41,20)	[+] Show genes
GO:0002696	positive regulation of leukocyte activation	0.000116	0.0355	2.34 (500,80,64,24)	[+] Show genes
GO:0033209	tumor necrosis factor-mediated signaling pathway	0.000122	0.0355	3.86 (500,19,75,11)	[+] Show genes
GO:0051251	positive regulation of lymphocyte activation	0.000134	0.0374	2.92 (500,71,41,17)	[+] Show genes
GO:1990266	neutrophil migration	0.000144	0.0387	1.43 (500,31,350,31)	[+] Show genes
GO:0045058	T cell selection	0.00018	0.0467	10.29 (500,9,27,5)	[+] Show genes
GO:0050870	positive regulation of T cell activation	0.000196	0.0489	3.15 (500,58,41,15)	[+] Show genes
GO:0006954	inflammatory response	0.000221	0.0533	1.58 (500,96,168,51)	[+] Show genes
GO:0050776	regulation of immune response	0.00023	0.0536	1.72 (500,155,77,41)	[+] Show genes
GO:0050867	positive regulation of cell activation	0.000245	0.0553	2.26 (500,83,64,24)	[+] Show genes
GO:0043207	response to external biotic stimulus	0.00025	0.0546	1.83 (500,128,77,36)	[+] Show genes
GO:0002456	T cell mediated immunity	0.000318	0.0675	12.35 (500,6,27,4)	[+] Show genes
GO:0009607	response to biotic stimulus	0.000384	0.079	1.48 (500,130,158,61)	[+] Show genes
GO:0071621	granulocyte chemotaxis	0.000412	0.0825	1.43 (500,28,350,28)	[+] Show genes
GO:0030593	neutrophil chemotaxis	0.000412	0.0802	1.43 (500,28,350,28)	[+] Show genes
GO:0007188	adenylate cyclase-modulating G protein-coupled receptor signaling pathway	0.000539	0.102	23.81 (500,7,9,3)	[+] Show genes
GO:0002449	lymphocyte mediated immunity	0.000597	0.11	6.58 (500,12,38,6)	[+] Show genes
GO:0036230	granulocyte activation	0.000721	0.13	1.42 (500,39,324,36)	[+] Show genes
GO:0019221	cytokine-mediated signaling pathway	0.000743	0.13	1.38 (500,159,171,75)	[+] Show genes
GO:0032655	regulation of interleukin-12 production	0.000897	0.153	2.63 (500,19,130,13)	[+] Show genes
GO:0002252	immune effector process	0.000934	0.156	2.44 (500,97,38,18)	[+] Show genes
GO:0009605	response to external stimulus	0.00097	0.158	1.41 (500,167,142,67)	[+] Show genes
GO:1904427	positive regulation of calcium ion transmembrane transport	0.000975	0.155	20.83 (500,8,9,3)	[+] Show genes
GO:0051279	regulation of release of sequestered calcium ion into cytosol	0.000975	0.152	20.83 (500,8,9,3)	[+] Show genes
GO:0051281	positive regulation of release of sequestered calcium ion into cytosol	0.000975	0.148	20.83 (500,8,9,3)	[+] Show genes
GO:0042119	neutrophil activation	0.000977	0.146	1.42 (500,38,324,35)	[+] Show genes

### Sheet: Treg_Cells - JAK1
GO term	Description	P-value	FDR q-value	Enrichment (N, B, n, b)	Genes
GO:0048002	antigen processing and presentation of peptide antigen	2.63e-05	0.184	2.67 (500,15,175,14)	[+] Show genes
GO:0002478	antigen processing and presentation of exogenous peptide antigen	2.63e-05	0.0921	2.67 (500,15,175,14)	[+] Show genes
GO:0051668	localization within membrane	5.83e-05	0.136	34.09 (500,4,11,3)	[+] Show genes
GO:0045058	T cell selection	0.000128	0.223	7.58 (500,9,44,6)	[+] Show genes
GO:0022607	cellular component assembly	0.000206	0.288	1.21 (500,81,392,77)	[+] Show genes
GO:0051179	localization	0.000354	0.413	1.15 (500,177,371,151)	[+] Show genes
GO:0006974	cellular response to DNA damage stimulus	0.000368	0.368	1.77 (500,42,202,30)	[+] Show genes
GO:0002253	activation of immune response	0.000374	0.328	1.81 (500,67,140,34)	[+] Show genes
GO:0051665	membrane raft localization	0.000441	0.343	45.45 (500,2,11,2)	[+] Show genes
GO:0031580	membrane raft distribution	0.000441	0.309	45.45 (500,2,11,2)	[+] Show genes
GO:0050852	T cell receptor signaling pathway	0.000497	0.317	2.37 (500,26,138,17)	[+] Show genes
GO:0071840	cellular component organization or biogenesis	0.000508	0.296	1.17 (500,221,299,155)	[+] Show genes
GO:0016043	cellular component organization	0.000508	0.274	1.17 (500,221,299,155)	[+] Show genes
GO:0006281	DNA repair	0.000625	0.313	2.85 (500,17,124,12)	[+] Show genes
GO:0006259	DNA metabolic process	0.000819	0.382	2.36 (500,29,124,17)	[+] Show genes
GO:0043383	negative T cell selection	0.000856	0.375	9.09 (500,5,44,4)	[+] Show genes
GO:0045060	negative thymic T cell selection	0.000856	0.353	9.09 (500,5,44,4)	[+] Show genes
GO:0045061	thymic T cell selection	0.0009	0.35	7.10 (500,8,44,5)	[+] Show genes
GO:0016032	viral process	0.000974	0.359	1.45 (500,54,274,43)	[+] Show genes
GO:0044403	symbiont process	0.000974	0.341	1.45 (500,54,274,43)	[+] Show genes
