## Supplemental Table 3 for "Mapping Cellular Interactions from Spatially Resolved Transcriptomics Data"

### Sheet: Sheet1
		Fibroblasts	Endothelial cells	B cells
	cor(Activation vs EMT)	0.822	0.838	0.415
	cor(Activation vs Basal)	0.531	0.201	0.765
	cor(Activation vs Neuro-endocrine)	0.916	0.712	0.566
	cor(Activation vs Stem-like)	0.87	0.591	0.704
