## Supplemental Table 4 for "Mapping Cellular Interactions from Spatially Resolved Transcriptomics Data"

### Sheet: f
Cancer Type	CD8-PDL1 gene signature
BRCA	CDK4	HIF1A	BCL2	CXCL10	SOD2	PDPN	PTPRC	ICAM3	CXCR3	ESCO2	STAT6	XBP1	FCGR3A	JUNB	TGFB1	CD83	TIGIT	MMP7	CXCL16	NOTCH1	THBD	TAP1	NKG7	GZMK	MPO	CA7	ITK	TSC2	BST2	RELA
SKCM	BCL2	TSC2	NKG7	STAT5A	CD274	TAP1	NOTCH1	CCL3	JAK1	NFKBIA	STAT6	CXCL10	SOD2	NFKB2	VEGFA	FCGR3A	VEGFB
COAD	MARCO	SMARCA4	MPO	CTLA4	ITK	THBD	ESCO2	CCNE1	HIF1A	SRC	PTPRC	SOCS3	TGFB1	GZMK	CSF2	COL1A1	VEGFB
LIHC	CXCR3	MARCO	TSC2	PDPN	STAT5A	CA7	CD274	MPO	BST2	CTLA4	ITK	CCNE1	ICAM3	CXCL10	CDK4	STAT1	SRC	SOD2	CD83	MMP7	VEGFA	CDKN1A	CSF2	COL1A1	VEGFB	LMNA
LUSC	CXCR3	CXCL16	MARCO	NKG7	PDPN	STAT5A	CD274	TAP1	MPO	BST2	CTLA4	TIGIT	ITK	ESCO2	HIF1A	JAK1	STAT6	CXCL10	STAT1	RELA	NFKB2	CD83	MMP7	SOCS3	TGFB1	GZMK	CDKN1A	CSF2	XBP1	VEGFB	LMNA
OV	CXCL16	BCL2	TSC2	SMARCA4	CTLA4	TIGIT	THBD	CCL3	HIF1A	NFKBIA	STAT6	SRC	SOD2	PTPRC	NFKB2	SOCS3	GZMK	VEGFA	CDKN1A	FCGR3A	JUNB	COL1A1	VEGFB	LMNA
PRAD	NKG7	PDPN	SMARCA4	MPO	TIGIT	NOTCH1	THBD	CCNE1	NFKBIA	STAT6	CXCL10	STAT1	RELA	TGFB1	VEGFA	JUNB	XBP1
UCEC	NKG7	STAT5A	CA7	NOTCH1	CCL3	ESCO2	ICAM3	JAK1	NFKBIA	CXCL10	CDK4	SRC	CD83
